# *MIR192* Upregulates GLP-1 Receptor and Improves Statin-Induced Impairment of Insulin Secretion

**DOI:** 10.1101/2025.03.18.643960

**Authors:** Yu-Lin Kuang, Cassandra A.A. Locatelli, Yuanyuan Qin, Yuqing Zhang, Elizabeth Theusch, Antonio Muñoz-Howell, Gabriela Sanchez, Meng Lu, My-Anh Nguyen, Tanvi Yalamanchili, Xuanwen Wang, Gilbert Nalula, Aras N. Mattis, Akinyemi Oni-Orisan, Carlos Iribarren, Ronald M. Krauss, Erin E. Mulvihill, Marisa W. Medina

## Abstract

Statins are a commonly prescribed cholesterol lowering drug class that can increase the risk of new-onset diabetes (NOD). To investigate the molecular mechanisms underlying this effect, we generated human induced pluripotent stem cells (iPSCs) from individuals identified from electronic health records of Kaiser Permanente of Northern California who were susceptible to developing NOD after statin initiation or controls who maintained stable fasting glucose on statin treatment. RNA-seq analysis of iPSCs incubated with atorvastatin, simvastatin or mock buffer for 24 hours identified the long non-coding RNA *MIR194-2HG* as a top candidate gene. Statin-induced increases in its expression were observed in NOD resistant controls, while statin-induced reductions occurred in NOD susceptible cases. *MIR194-2HG* encompasses two microRNA genes: *MIR192* and *MIR194-2*. The mature microRNA miR-192-5p, derived from the 5’ arm of *MIR192*, was predicted to bind the 3’UTR of the glucagon like peptide 1 (GLP-1) receptor (*GLP1R*) transcript. Transfection of a rat insulinoma cell line INS-1 with a miR-192-5p mimic increased *Glp1r* transcript (1.41-fold) and protein (1.51-fold) levels compared to a scrambled control. Using a luciferase reporter containing the human *GLP1R* 3’UTR, miR-192-5p overexpression similarly increased luciferase signal (1.44-fold). The miR-192-5p mimic enhanced glucose stimulated insulin secretion (GSIS) in response to GLP1R agonists (1.64-1.81-fold) and rescued simvastatin-induced GSIS impairment in INS-1 cells. Wild-type mice treated with miR-192 AAV8 had improved glucose sensitivity. Islets isolated from these mice exhibited enhanced GLP-1 potentiated GSIS during perifusion *ex vivo*. These effects were absent in the DIRKO (*Glp1r/Gipr* double knockout) mouse islets, consistent with the idea that miR-192 promotes GLP-1 mediated GSIS through GLP1R. These findings implicate *MIR192* in statin-induced impairment of GSIS by modulating GLP1R, potentially contributing to the susceptibility to NOD in statin users.
