## Supplementary Tables for "*MIR192* Upregulates GLP-1 Receptor and Improves Statin-Induced Impairment of Insulin Secretion"

### Sheet: Table S1
Table S1. All Statins in the KPNC Formulary
Generic Name	Label Name
Atorvastatin Calcium	Atorvastatin 10 Mg Tablets
Atorvastatin Calcium	Atorvastatin 20 Mg Tablets
Atorvastatin Calcium	Atorvastatin 40 Mg Tablets
Atorvastatin Calcium	Atorvastatin 80 Mg Tablets
Atorvastatin Calcium	Lipitor 10 Mg Tablets
Atorvastatin Calcium	Lipitor 20 Mg Tablets
Atorvastatin Calcium	Lipitor 40 Mg Tablets
Atorvastatin Calcium	Lipitor 80 Mg Tablets
Cerivastatin Sodium	Baycol 0.2 Mg Tablets
Cerivastatin Sodium	Baycol 0.3 Mg Tablets
Cerivastatin Sodium	Baycol 0.4 Mg Tablets
Cerivastatin Sodium	Baycol 0.8 Mg Tablets
Ezetimibe/Simvastatin	Vytorin 10/10 Mg Tablets
Ezetimibe/Simvastatin	Vytorin 10/20 Mg Tablets
Ezetimibe/Simvastatin	Vytorin 10/40 Mg Tablets
Ezetimibe/Simvastatin	Vytorin 10/80 Mg Tablets
Fluvastatin Sodium	Fluvastatin 20 Mg Capsules
Fluvastatin Sodium	Fluvastatin 40 Mg Capsules
Fluvastatin Sodium	Lescol 20 Mg Capsules
Fluvastatin Sodium	Lescol 40 Mg Capsules
Fluvastatin Sodium	Lescol Xl 80 Mg Sa Tablets
Lovastatin	Altocor 10 Mg Tablets
Lovastatin	Altocor 20 Mg Tablets
Lovastatin	Altocor 40 Mg Tablets
Lovastatin	Altocor 60 Mg Tablets
Lovastatin	Altoprev 10 Mg Tablets
Lovastatin	Altoprev 20 Mg Tablets
Lovastatin	Altoprev 40 Mg Tablets
Lovastatin	Altoprev 60 Mg Tablets
Lovastatin	Lovastatin 10 Mg Tablets
Lovastatin	Lovastatin 20 Mg Tablets
Lovastatin	Lovastatin 40 Mg Tablets
Lovastatin	Mevacor 10 Mg Tablets
Lovastatin	Mevacor 20 Mg Tablets
Lovastatin	Mevacor 40 Mg Tablets
Niacin/Lovastatin	Advicor 1,000 Mg-20 Mg Tablets
Niacin/Lovastatin	Advicor 1,000 Mg-40 Mg Tablets
Niacin/Lovastatin	Advicor 1000 Mg-20 Mg Tablets
Niacin/Lovastatin	Advicor 500 Mg-20 Mg Tablets
Niacin/Lovastatin	Advicor 750 Mg-20 Mg Tablets
Niacin/Lovastatin	Simcor 1,000-20 Mg Tablets
Niacin/Lovastatin	Simcor 1,000-40 Mg Tablets
Niacin/Lovastatin	Simcor 500-20 Mg Tablets
Niacin/Lovastatin	Simcor 500-40 Mg Tablets
Niacin/Lovastatin	Simcor 750-20 Mg Tablets
Pitavastatin Calcium	Livalo 1 Mg Tablets
Pitavastatin Calcium	Livalo 2 Mg Tablets
Pitavastatin Calcium	Livalo 4 Mg Tablets
Pravastatin Sodium	Pravachol 10 Mg Tablets
Pravastatin Sodium	Pravachol 20 Mg Tablets
Pravastatin Sodium	Pravachol 40 Mg Tablets
Pravastatin Sodium	Pravachol 80 Mg Tablets
Pravastatin Sodium	Pravastatin 10 Mg Tablets
Pravastatin Sodium	Pravastatin 20 Mg Tablets
Pravastatin Sodium	Pravastatin 40 Mg Tablets
Pravastatin Sodium	Pravastatin 80 Mg Tablets
Rosuvastatin Calcium	Crestor 10 Mg Tablets
Rosuvastatin Calcium	Crestor 20 Mg Tablets
Rosuvastatin Calcium	Crestor 40 Mg Tablets
Rosuvastatin Calcium	Crestor 5 Mg Tablets
Simvastatin	Simvastatin 10 Mg Tablets
Simvastatin	Simvastatin 20 Mg Tablets
Simvastatin	Simvastatin 40 Mg Tablets
Simvastatin	Simvastatin 5 Mg Tablets
Simvastatin	Simvastatin 80 Mg Tablets
Simvastatin	Zocor 10 Mg Tablets
Simvastatin	Zocor 20 Mg Tablets
Simvastatin	Zocor 40 Mg Tablets
Simvastatin	Zocor 5 Mg Tablets
Simvastatin	Zocor 80 Mg Tablets

### Sheet: Table S2
Table S2. Diabetes ICD9 Codes Used
ICD-9 Code	ICD-9 Code Description
250	Diabetes Mellitus Without Mention Of Complication, Type II Or Unspecified Type, Not Stated As Uncontrolled
250.01	Diabetes Mellitus Without Mention Of Complication, Type I [Juvenile Type], Not Stated As Uncontrolled
250.02	Diabetes Mellitus Without Mention Of Complication, Type II Or Unspecified Type, Uncontrolled
250.03	Diabetes Mellitus Without Mention Of Complication, Type I [Juvenile Type], Uncontrolled
250.1	Diabetes With Ketoacidosis, Type II Or Unspecified Type, Not Stated As Uncontrolled
250.11	Diabetes With Ketoacidosis, Type I [Juvenile Type], Not Stated As Uncontrolled
250.12	Diabetes With Ketoacidosis, Type II Or Unspecified Type, Uncontrolled
250.13	Diabetes With Ketoacidosis, Type I [Juvenile Type], Uncontrolled
250.2	Diabetes With Hyperosmolarity, Type II Or Unspecified Type, Not Stated As Uncontrolled
250.21	Diabetes With Hyperosmolarity, Type I [Juvenile Type], Not Stated As Uncontrolled
250.22	Diabetes With Hyperosmolarity, Type II Or Unspecified Type, Uncontrolled
250.23	Diabetes With Hyperosmolarity, Type I [Juvenile Type], Uncontrolled
250.3	Diabetes With Other Coma, Type II Or Unspecified Type, Not Stated As Uncontrolled
250.31	Diabetes With Other Coma, Type I [Juvenile Type], Not Stated As Uncontrolled
250.32	Diabetes With Other Coma, Type II Or Unspecified Type, Uncontrolled
250.33	Diabetes With Other Coma, Type I [Juvenile Type], Uncontrolled
250.4	Diabetes With Renal Manifestations, Type II Or Unspecified Type, Not Stated As Uncontrolled
250.41	Diabetes With Renal Manifestations, Type I [Juvenile Type], Not Stated As Uncontrolled
250.42	Diabetes With Renal Manifestations, Type II Or Unspecified Type, Uncontrolled
250.43	Diabetes With Renal Manifestations, Type I [Juvenile Type], Uncontrolled
250.5	Diabetes With Ophthalmic Manifestations, Type II Or Unspecified Type, Not Stated As Uncontrolled
250.51	Diabetes With Ophthalmic Manifestations, Type I [Juvenile Type], Not Stated As Uncontrolled
250.52	Diabetes With Ophthalmic Manifestations, Type II Or Unspecified Type, Uncontrolled
250.53	Diabetes With Ophthalmic Manifestations, Type I [Juvenile Type], Uncontrolled
250.6	Diabetes With Neurological Manifestations, Type II Or Unspecified Type, Not Stated As Uncontrolled
250.61	Diabetes With Neurological Manifestations, Type I [Juvenile Type], Not Stated As Uncontrolled
250.62	Diabetes With Neurological Manifestations, Type II Or Unspecified Type, Uncontrolled
250.63	Diabetes With Neurological Manifestations, Type I [Juvenile Type], Uncontrolled
250.7	Diabetes With Peripheral Circulatory Disorders, Type II Or Unspecified Type, Not Stated As Uncontrolled
250.71	Diabetes With Peripheral Circulatory Disorders, Type I [Juvenile Type], Not Stated As Uncontrolled
250.72	Diabetes With Peripheral Circulatory Disorders, Type II Or Unspecified Type, Uncontrolled
250.73	Diabetes With Peripheral Circulatory Disorders, Type I [Juvenile Type], Uncontrolled
250.8	Diabetes With Other Specified Manifestations, Type II Or Unspecified Type, Not Stated As Uncontrolled
250.81	Diabetes With Other Specified Manifestations, Type I [Juvenile Type], Not Stated As Uncontrolled
250.82	Diabetes With Other Specified Manifestations, Type II Or Unspecified Type, Uncontrolled
250.83	Diabetes With Other Specified Manifestations, Type I [Juvenile Type], Uncontrolled
250.9	Diabetes With Unspecified Complication, Type II Or Unspecified Type, Not Stated As Uncontrolled
250.91	Diabetes With Unspecified Complication, Type I [Juvenile Type], Not Stated As Uncontrolled
250.92	Diabetes With Unspecified Complication, Type II Or Unspecified Type, Uncontrolled
250.93	Diabetes With Unspecified Complication, Type I [Juvenile Type], Uncontrolled

### Sheet: Table S3
Table S3. Glucose Lowering Drugs
Generic Name	Label Name	Drug Class
Acarbose	Acarbose 100 Mg Tablets	Alpha-Blucosidase Inhibitors
Acarbose	Acarbose 25 Mg Tablets	Alpha-Blucosidase Inhibitors
Acarbose	Acarbose 50 Mg Tablets	Alpha-Blucosidase Inhibitors
Acarbose	Precose 100 Mg Tablets	Alpha-Blucosidase Inhibitors
Acarbose	Precose 25 Mg Tablets	Alpha-Blucosidase Inhibitors
Acarbose	Precose 50 Mg Tablets	Alpha-Blucosidase Inhibitors
Acetohexamide	Acetohexamide 250 Mg Caplet	Sulfonylureas
Acetohexamide	Acetohexamide 250 Mg Tablets	Sulfonylureas
Acetohexamide	Acetohexamide 500 Mg Caplet	Sulfonylureas
Acetohexamide	Acetohexamide 500 Mg Tablets	Sulfonylureas
Acetohexamide	Dymelor 250 Mg Tablets	Sulfonylureas
Acetohexamide	Dymelor 500 Mg Tablets	Sulfonylureas
Bromocriptine Mesylate -C4Vx	Cycloset 0.8 Mg Tablets	Dopamine Receptor Agonists
Canagliflozin 100 Mg Tab Po	Invokana 100 Mg Tablets	Sodium-Gluc Cotransport 2 (SGLT2) Inhib
Canagliflozin 300 Mg Tab Po	Invokana 300 Mg Tablets	Sodium-Gluc Cotransport 2 (SGLT2) Inhib
Canagliflozin/Metfo Hcl 150-1000 Mg Tab P	Invokamet 150-1,000 Mg Tablets	Sodium-Gluc Cotransport 2 (SGLT2) Inhib
Chlorpropamide	Chlorpropamide 100 Mg Tablets	Sulfonylureas
Chlorpropamide	Chlorpropamide 250 Mg Tablets	Sulfonylureas
Chlorpropamide	Diabenese 250 Mg Tab U-U	Sulfonylureas
Chlorpropamide	Diabinese 100 Mg Tablets	Sulfonylureas
Chlorpropamide	Diabinese 250 Mg Tablets	Sulfonylureas
Dapagliflozin Propanediol 10 Mg Tab Po	Farxiga 10 Mg Tablets	Sodium-Gluc Cotransport 2 (SGLT2) Inhib
Dapagliflozin Propanediol 5 Mg Tab Po	Farxiga 5 Mg Tablets	Sodium-Gluc Cotransport 2 (SGLT2) Inhib
Dapagliflozin/Metfo Hcl 10-1000 Mg Tabbp	Xigduo Xr 10 Mg-1,000 Mg Tablets	Sodium-Gluc Cotransport 2 (SGLT2) Inhib
Empagliflozin 10 Mg Tab Po	Jardiance 10 Mg Tablets	Sodium-Gluc Cotransport 2 (SGLT2) Inhib
Empagliflozin 25 Mg Tab Po	Jardiance 25 Mg Tablets	Sodium-Gluc Cotransport 2 (SGLT2) Inhib
Empagliflozin/Linagliptin 25 Mg-5 Mg Tab	Glyxambi 25 Mg-5 Mg Tablets	Sodium-Gluc Cotransport 2 (SGLT2) Inhib
Exenatide	Byetta 10 Mcg/0.04 Ml Pen Inj -2.4Ml	Incretin Mimetics
Exenatide	Byetta 5 Mcg/0.02Ml Pen Inj - 1.2 Ml	Incretin Mimetics
Exenatide Microspheres	Bydureon 2 Mg Vial 4 Ea/Box	Incretin Mimetics
Glimepiride	Amaryl 1 Mg Tablets	Sulfonylureas
Glimepiride	Amaryl 2 Mg Tablets	Sulfonylureas
Glimepiride	Amaryl 4 Mg Tablets	Sulfonylureas
Glimepiride	Glimepiride 1 Mg Tablets	Sulfonylureas
Glimepiride	Glimepiride 2 Mg Tablets	Sulfonylureas
Glimepiride	Glimepiride 4 Mg Tablets	Sulfonylureas
Glipizide	Glipizide 10 Mg Tablets	Sulfonylureas
Glipizide	Glipizide 5 Mg Tablets	Sulfonylureas
Glipizide	Glipizide Xl 10 Mg Tablets	Sulfonylureas
Glipizide	Glipizide Xl 2.5 Mg Sa Tablets	Sulfonylureas
Glipizide	Glipizide Xl 5 Mg Tablets	Sulfonylureas
Glipizide	Glucotrol 10 Mg Tablets	Sulfonylureas
Glipizide	Glucotrol 5 Mg Tablets	Sulfonylureas
Glipizide	Glucotrol Xl 10 Mg Tablets	Sulfonylureas
Glipizide	Glucotrol Xl 2.5 Mg Sa Tablets	Sulfonylureas
Glipizide	Glucotrol Xl 5 Mg Tablets	Sulfonylureas
Glipizide/Metformin Hcl	Glipizide-Metformin 2.5-250 Mg Tabs	Sulfonylureas
Glipizide/Metformin Hcl	Glipizide-Metformin 2.5-500 Mg Tabs	Sulfonylureas
Glipizide/Metformin Hcl	Glipizide-Metformin 5-500 Mg Tablets	Sulfonylureas
Glipizide/Metformin Hcl	Metaglip 2.5/250 Mg Tablets	Sulfonylureas
Glipizide/Metformin Hcl -C4Sx	Glipizide-Metformin 2.5-250 Mg Tabs	Sulfonylureas
Glipizide/Metformin Hcl -C4Sx	Glipizide-Metformin 2.5-500 Mg Tabs	Sulfonylureas
Glipizide/Metformin Hcl -C4Sx	Glipizide-Metformin 5-500 Mg Tablets	Sulfonylureas
Glipizide/Metformin Hcl -C4Sx	Metaglip 2.5-500 Mg Tablets	Sulfonylureas
Glipizide/Metformin Hcl -C4Sx	Metaglip 5-500 Mg Tablets	Sulfonylureas
Glyburide	Diabeta 2.5 Mg Tablets	Sulfonylureas
Glyburide	Diabeta 5 Mg Tablets	Sulfonylureas
Glyburide	Glyburide 1.25 Mg Tablets	Sulfonylureas
Glyburide	Glyburide 2.5 Mg Tablets	Sulfonylureas
Glyburide	Glyburide 5 Mg Tablets	Sulfonylureas
Glyburide	Micronase 1.25 Mg Tablets	Sulfonylureas
Glyburide	Micronase 2.5 Mg Tablets	Sulfonylureas
Glyburide	Micronase 5 Mg Tablets	Sulfonylureas
Glyburide,Micronized	Glyburide Micronized 1.5 Mg Tablets	Sulfonylureas
Glyburide,Micronized	Glyburide Micronized 3 Mg Tablets	Sulfonylureas
Glyburide,Micronized	Glyburide Micronized 6 Mg Tablets	Sulfonylureas
Glyburide,Micronized	Glynase 1.5 Mg Prestabs	Sulfonylureas
Glyburide,Micronized	Glynase 3 Mg Prestabs	Sulfonylureas
Glyburide,Micronized	Glynase 6 Mg Prestabs	Sulfonylureas
Glyburide,Micronized/Metformin Hcl -C4Sx	Glyburide-Metformin 1.25/250 Mg Tab	Sulfonylureas
Glyburide,Micronized/Metformin Hcl -C4Sx	Glyburide-Metformin 2.5/500 Mg Tabs	Sulfonylureas
Glyburide,Micronized/Metformin Hcl -C4Sx	Glyburide-Metformin 5/500 Mg Tablets	Sulfonylureas
Glyburide,Micronized/Metformin Hcl -C4Sx	Glyburide-Metformin 5/500 Mg Tabs	Sulfonylureas
Glyburide/Metformin Hcl -C4Sx	Glucovance 1.25/250 Mg Tablets	Sulfonylureas
Glyburide/Metformin Hcl -C4Sx	Glucovance 2.5/500 Mg Tablets	Sulfonylureas
Glyburide/Metformin Hcl -C4Sx	Glucovance 5/500 Mg Tablets	Sulfonylureas
Glyburide/Metformin Hcl -C4Sx	Glyburide-Metformin 1.25/250 Mg	Sulfonylureas
Glyburide/Metformin Hcl -C4Sx	Glyburide-Metformin 1.25/250 Mg Tab	Sulfonylureas
Glyburide/Metformin Hcl -C4Sx	Glyburide-Metformin 1.25/250 Mg Tabs	Sulfonylureas
Glyburide/Metformin Hcl -C4Sx	Glyburide-Metformin 2.5/500 Mg	Sulfonylureas
Glyburide/Metformin Hcl -C4Sx	Glyburide-Metformin 2.5/500 Mg Tabs	Sulfonylureas
Glyburide/Metformin Hcl -C4Sx	Glyburide-Metformin 5/500 Mg	Sulfonylureas
Glyburide/Metformin Hcl -C4Sx	Glyburide-Metformin 5/500 Mg Tablets	Sulfonylureas
Humalog Insulin 25% In Special Diluent	Humalog Insulin 25% In Special Dil	Insulins
Humalog Insulin In Special Diluent	Humalog Insulin 50% In Special Dil	Insulins
Humulin U-Lente Insulin 25% In Spec Dil	Humulin U-L Insulin 25% In Spec Dil	Insulins
Insulin Aspart	Novolog 100 Unit/Ml Flexpen Syringes	Insulins
Insulin Aspart	Novolog 100 Units/Ml Cartridge 3Ml	Insulins
Insulin Aspart	Novolog 100 Units/Ml Vial	Insulins
Insulin Beef	Iletin Ii, Reg U-100 Beef	Insulins
Insulin Detemir	Levemir 100 Units/Ml Vial	Insulins
Insulin Detemir	Levemir Flexpen 100 Units/Ml	Insulins
Insulin Glargine,Hum.Rec.Anlog	Lantus 100 Units/Ml Cartridge -3 Ml	Insulins
Insulin Glargine,Hum.Rec.Anlog	Lantus 100 Units/Ml Vial	Insulins
Insulin Glargine,Hum.Rec.Anlog	Lantus Solostar 100 Units/Ml Penfil	Insulins
Insulin Glargine,Hum.Rec.Anlog	Lantus Solostar 100 Units/Ml Penfill	Insulins
Insulin Glulisine	Apidra 100 Units/Ml Cartridge	Insulins
Insulin Glulisine	Apidra 100 Units/Ml Vial	Insulins
Insulin Glulisine	Apidra Solostar 100 Units/Ml Pen	Insulins
Insulin Isophane (Nph)	Iletin I Nph U-100	Insulins
Insulin Isophane (Nph)	Iletin I, Nph U-40	Insulins
Insulin Isophane Beef	Insulin, Nph U-100 Beef	Insulins
Insulin Isophane Beef Pure	Iletin Ii, Nph U-100 Beef	Insulins
Insulin Isophane Pork Pure	Iletin Ii, Nph U-100 Pork	Insulins
Insulin Isophane Pork Pure	Insulatard Nph 100U/Ml Vial	Insulins
Insulin Isophane Pork Pure	Insulin, Nph U-100 Purified Pork	Insulins
Insulin Lispro	Humalog 100 U/Ml Prefilled Disp Pen	Insulins
Insulin Lispro	Humalog 100 Units/Ml Cartridges 3Ml	Insulins
Insulin Lispro	Humalog 100 Units/Ml Kwikpen	Insulins
Insulin Lispro	Humalog 100 Units/Ml Vial	Insulins
Insulin Lispro	Humalog 100U/Ml Cartridges 1.5Ml	Insulins
Insulin Lispro (Npl)/Insulin Lispro	Humalog 100 U/Ml Mix 75/25 Pen	Insulins
Insulin Lispro (Npl)/Insulin Lispro	Humalog 100 Unit/Ml Mix 75/25 Vial	Insulins
Insulin Lispro (Npl)/Insulin Lispro	Humalog 100U/Ml Mix 75/25 Kwikpen	Insulins
Insulin Lispro (Npl)/Insulin Lispro	Humalog Mix 50-50 Kwikpen - 5X3Ml/Bx	Insulins
Insulin Lispro (Npl)/Insulin Lispro	Humalog Mix 50-50 Pen - 5X3Ml/Bx	Insulins
Insulin Lispro (Npl)/Insulin Lispro	Humalog Mix 50-50 Vial	Insulins
Insulin Nph Human Recom	Humulin N 100 Units/Ml Penfilled 3Ml	Insulins
Insulin Nph Human Recom	Humulin N 100 Units/Ml Vial (Nph)	Insulins
Insulin Nph Human Recom	Humulin N 100U/Ml Cartridges 1.5Ml	Insulins
Insulin Nph Human Recom	Humulin N 100U/Ml Vial	Insulins
Insulin Nph Human Recom	Insulin, Human-Nph U-100	Insulins
Insulin Nph Human Recom	Novolin N 100 Units/Ml Vial (Nph)	Insulins
Insulin Nph Human Recom	Novolin N 100U/Ml Cartrd 1.5Ml Penf	Insulins
Insulin Nph Human Recom	Novolin N 100U/Ml Cartridge 3Ml Pen	Insulins
Insulin Nph Human Recom	Novolin N 100U/Ml Innolet Prefl Syr	Insulins
Insulin Nph Human Recom	Novolin N Pre-Fil Syr 100U/Ml 1.5Ml	Insulins
Insulin Nph Human Semi-Syn	Insulatard Human 100U/Ml	Insulins
Insulin Nph Human Semi-Syn	Insulin, Human-Nph U-100	Insulins
Insulin Nph Human Semi-Syn	Novolin-N U-100 Cartridges	Insulins
Insulin Pork	Insulin, Regular U-100 Pork	Insulins
Insulin Pork Pure/Ins Isophane Pork Pure	Mixtard 70/30 U100 Pork Insulin	Insulins
Insulin Pork Pure/Ins Isophane Pork Pure	Mixtard U-100 Purified Pork	Insulins
Insulin Pork Purified	Iletin Ii, Reg U-100 Pork	Insulins
Insulin Pork Purified	Insulin, Reg U-100 Pure Pork Buff	Insulins
Insulin Pork Purified	Insulin,Regular U-100 Purified Pork	Insulins
Insulin Pork Reg. Concentrate	Iletin Ii, Reg **U-500** Pork	Insulins
Insulin Protamine Zinc Pork Purified	Iletin Ii Pzi 100U/Ml (Pork)	Insulins
Insulin Protamine Zn,Bf-Pk	Iletin I, Pzi U-100	Insulins
Insulin Reg Hum Syn/Ins Nph Hum Sem-Syn	Insulin, Human 70/30 U-100	Insulins
Insulin Reg Hum Syn/Ins Nph Hum Sem-Syn	Mixtard Human 70/30 100U/Ml Vial	Insulins
Insulin Reg Hum Syn/Ins Nph Hum Sem-Syn	Novolin 70/30 U-100 Cartridges	Insulins
Insulin Reg Human Rec	Humulin R 100 Units/Ml Insulin (Reg)	Insulins
Insulin Reg Human Rec	Humulin R 100U/Ml Cartridges 1.5Ml	Insulins
Insulin Reg Human Rec	Humulin R 100U/Ml Vial	Insulins
Insulin Reg Human Rec	Humulin R Regular **U-500** Vial	Insulins
Insulin Reg Human Rec	Insulin, Human-Regular U-100	Insulins
Insulin Reg Human Rec	Novolin R 100 Unit/Ml Vial (Regular)	Insulins
Insulin Reg Human Rec	Novolin R 100U/Ml Cartrd 1.5Ml Penf	Insulins
Insulin Reg Human Rec	Novolin R 100U/Ml Cartridge 3Ml Pen	Insulins
Insulin Reg Human Rec	Novolin R 100U/Ml Innolet Syringes	Insulins
Insulin Reg Human Rec	Novolin R Pre-Fil Syr 100U/Ml 1.5Ml	Insulins
Insulin Reg Human Rec/Insulin Nph Hum	Humulin 50/50 U100 Vial	Insulins
Insulin Reg Human Rec/Insulin Nph Hum	Humulin 70/30 100U/Ml Penfill 3Ml	Insulins
Insulin Reg Human Rec/Insulin Nph Hum	Humulin 70/30 Cartridges 1.5Ml	Insulins
Insulin Reg Human Rec/Insulin Nph Hum	Humulin 70-30 100 Units/Ml Vial	Insulins
Insulin Reg Human Rec/Insulin Nph Hum	Insulin, Human 70/30 U-100	Insulins
Insulin Reg Human Rec/Insulin Nph Hum	Novolin 70/30 100 Units/Ml Vial	Insulins
Insulin Reg Human Rec/Insulin Nph Hum	Novolin 70/30 Innolet Prefl Syr 3Ml	Insulins
Insulin Reg Human Rec/Insulin Nph Hum	Novolin 70/30 Prefil Syr 150U/1.5Ml	Insulins
Insulin Reg Human Rec/Insulin Nph Hum	Novolin 70/30 U100 Cartrd 1.5Ml Pen	Insulins
Insulin Reg Human Rec/Insulin Nph Hum	Novolin 70/30 U100 Cartridg 3Ml Pen	Insulins
Insulin Reg Human Semi-Syn	Insulin, Human-Regular U100	Insulins
Insulin Reg Human Semi-Syn	Novolin-R U-100 Cartridges	Insulins
Insulin Reg, Hum Semi-Syn Buff	Velosulin Human Br 100U/Ml Vial	Insulins
Insulin Reg,Human Rec Buffered	Insulin, Human-Br U-100	Insulins
Insulin Reg,Human Rec Buffered	Velosulin Human Br 100U/Ml Vial	Insulins
Insulin Regular Human Rec/Rlse	Exubera 1 Mg Patient Pack - 90/Ea	Insulins
Insulin Regular Human Rec/Rlse	Exubera 3 Mg Patient Pack - 90/Ea	Insulins
Insulin Regular Human Rec/Rlse	Exubera Combo Pack 12 - 180/Ea	Insulins
Insulin Regular Human Rec/Rlse	Exubera Combo Pack 15 - 270/Ea	Insulins
Insulin Zinc Beef	Insulin, Lente U-100 Beef	Insulins
Insulin Zinc Beef Purified	Iletin Ii Lente U-100 Beef	Insulins
Insulin Zinc Ext Human Reco	Humulin Ultralente U-100 Insulin	Insulins
Insulin Zinc Extended Beef	Insulin, Ultralente U-100 Beef	Insulins
Insulin Zinc Extended Beef Purified	Insulin, Ultra Lente U-100 Pure Beef	Insulins
Insulin Zinc Extended,Bf-Pk	Iletin I, Ultralente U-100	Insulins
Insulin Zinc Human Semi-Syn	Insulin, Human-Lente U-100	Insulins
Insulin Zinc Pork Purified	Iletin Ii, Lente U-100 Pork	Insulins
Insulin Zinc Pork Purified	Insulin, Lente U-100 Purified Pork	Insulins
Insulin Zinc Prompt Beef	Insulin, Semilente U-100 Beef	Insulins
Insulin Zinc Prompt,Bf-Pk	Iletin I, Semilente U-100	Insulins
Insulin Zinc,Beef-Pork	Iletin I Lente 40U/Ml Vial	Insulins
Insulin Zinc,Beef-Pork	Iletin I, Lente U-100	Insulins
Insulin Zn Human Recom	Humulin L 100U/Ml Vial	Insulins
Insulin Zn Human Recom	Humulin L Lente U100 Insulin	Insulins
Insulin Zn Human Recom	Insulin, Human-Lente U-100	Insulins
Insulin Zn Human Recom	Novolin L 100U/Ml Vial	Insulins
Insulin,Regular,Beef-Pork	Iletin I Regular 40U/Ml Vial	Insulins
Insulin,Regular,Beef-Pork	Iletin I, Regular U-100	Insulins
Insuln Asp Prt/Insul Asp	Novolog Mix 70/30 Flexpen Syringes	Insulins
Insuln Asp Prt/Insul Asp	Novolog Mix 70/30 Penfill Cartridge	Insulins
Insuln Asp Prt/Insul Asp	Novolog Mix 70/30 Vial	Insulins
Linagliptin	Tradjenta 5 Mg Tablets	Dipeptidyl Peptidase-4(DPP-4) Inhibitors
Liraglutide	Victoza 18 Mg/3 Ml(2 Inj Pen)- 6 Mls	Incretin Mimetics
Metformin Hydrochloride	Fortamet 1000 Mg Sr Tablets	Biguanides
Metformin Hydrochloride	Fortamet Er 1,000 Mg Tablets	Biguanides
Metformin Hydrochloride	Fortamet Er 500 Mg Tablets	Biguanides
Metformin Hydrochloride	Glucophage 1000 Mg Tablets	Biguanides
Metformin Hydrochloride	Glucophage 500 Mg Tablets	Biguanides
Metformin Hydrochloride	Glucophage 850 Mg Tablets	Biguanides
Metformin Hydrochloride	Glucophage Xr 500 Mg Sa Tablets	Biguanides
Metformin Hydrochloride	Glucophage Xr 750 Mg Sa Tablets	Biguanides
Metformin Hydrochloride	Glumetza Er 1,000 Mg Tablets	Biguanides
Metformin Hydrochloride	Glumetza Er 500 Mg Tablets	Biguanides
Metformin Hydrochloride	Metformin 1000 Mg Tablets	Biguanides
Metformin Hydrochloride	Metformin 500 Mg Tablets	Biguanides
Metformin Hydrochloride	Metformin 500 Xr Mg Er Tablets	Biguanides
Metformin Hydrochloride	Metformin 850 Mg Tablets	Biguanides
Metformin Hydrochloride	Metformin Er 1,000 Mg Tablets	Biguanides
Metformin Hydrochloride	Metformin Er 500 Mg Tablets	Biguanides
Metformin Hydrochloride	Metformin Er 750 Mg Tablets	Biguanides
Metformin Hydrochloride	Metformin Xr 500 Mg Sa Tablets	Biguanides
Metformin Hydrochloride	Metformin Xr 750 Mg Tablets	Biguanides
Metformin Hydrochloride	Riomet 500 Mg/5 Ml Solution	Biguanides
Metformin Hydrochloride	Riomet 500 Mg/5Ml Solution	Biguanides
Miglitol	Glyset 100 Mg Tablets	Alpha-Blucosidase Inhibitors
Miglitol	Glyset 25 Mg Tablets	Alpha-Blucosidase Inhibitors
Miglitol	Glyset 50 Mg Tablets	Alpha-Blucosidase Inhibitors
Nateglinide	Nateglinide 120 Mg Tablets	Meglitinides
Nateglinide	Nateglinide 60 Mg Tablets	Meglitinides
Nateglinide	Starlix 120 Mg Tablets	Meglitinides
Nateglinide	Starlix 60 Mg Tablets	Meglitinides
Nph Insulin In Special Diluent	Nph Insulin 25% In Special Diluent	Insulins
Nph Insulin In Special Diluent	Nph Insulin 50% In Special Diluent	Insulins
Pioglitazone Hcl	Actos 15 Mg Tablets	Thiazolidinediones
Pioglitazone Hcl	Actos 30 Mg Tablets	Thiazolidinediones
Pioglitazone Hcl	Actos 45 Mg Tablets	Thiazolidinediones
Pioglitazone Hcl	Pioglitazone 15 Mg Tablets	Thiazolidinediones
Pioglitazone Hcl	Pioglitazone 30 Mg Tablets	Thiazolidinediones
Pioglitazone Hcl	Pioglitazone 45 Mg Tablets	Thiazolidinediones
Pioglitazone Hcl/Glimepiride -C4Rx	Duetact 30-2 Mg Tablets	Thiazolidinediones
Pioglitazone Hcl/Glimepiride -C4Rx	Duetact 30-4 Mg Tablets	Thiazolidinediones
Pioglitazone Hcl/Metformin Hcl -C4Tx	Actoplus Met 15 Mg/500 Mg Tablets	Thiazolidinediones
Pioglitazone Hcl/Metformin Hcl -C4Tx	Actoplus Met 15 Mg/850 Mg Tablets	Thiazolidinediones
Pioglitazone Hcl/Metformin Hcl -C4Tx	Actoplus Met Xr 15-1,000 Mg Tablets	Thiazolidinediones
Pioglitazone Hcl/Metformin Hcl -C4Tx	Actoplus Met Xr 30-1,000 Mg Tablets	Thiazolidinediones
Pramlintide Acetate	Symlin 0.6 Mg/Ml Vial - 5 Ml	Amylinomimetics
Pramlintide Acetate	Symlinpen 120 2700 Mcg/2.7Ml Pen Inj	Amylinomimetics
Pramlintide Acetate	Symlinpen 60 1500 Mcg/1.5 Ml Pen Inj	Amylinomimetics
Reg Insulin Hm/Rlse/Chbr/Ihlr	Exubera Kit W/Inhaler - 270/Ea	Insulins
Regular Insulin In Special Diluent	Regular Insulin 25% In Special Dil	Insulins
Regular Insulin In Special Diluent	Regular Insulin 50% In Special Dil	Insulins
Repaglinide	Prandin 0.5 Mg Tablets	Meglitinides
Repaglinide	Prandin 1 Mg Tablets	Meglitinides
Repaglinide	Prandin 2 Mg Tablets	Meglitinides
Repaglinide/Metformin Hcl -C4Sx	Prandimet 1-500 Mg Tablets	Meglitinides
Repaglinide/Metformin Hcl -C4Sx	Prandimet 2-500 Mg Tablets	Meglitinides
Rosiglitazone Maleate	Avandia 2 Mg Tablets	Thiazolidinediones
Rosiglitazone Maleate	Avandia 4 Mg Tablets	Thiazolidinediones
Rosiglitazone Maleate	Avandia 8 Mg Tablets	Thiazolidinediones
Rosiglitazone Maleate/Glimepiride -C4Rx	Avandaryl 4 Mg-1 Mg Tablets	Thiazolidinediones
Rosiglitazone Maleate/Glimepiride -C4Rx	Avandaryl 4 Mg-2 Mg Tablets	Thiazolidinediones
Rosiglitazone Maleate/Glimepiride -C4Rx	Avandaryl 4 Mg-4 Mg Tablets	Thiazolidinediones
Rosiglitazone Maleate/Glimepiride -C4Rx	Avandaryl 8 Mg-2 Mg Tablets	Thiazolidinediones
Rosiglitazone Maleate/Glimepiride -C4Rx	Avandaryl 8 Mg-4 Mg Tablets	Thiazolidinediones
Rosiglitazone Maleate/Glimepiride -C4Rx	Avandaryl 8-2 Mg Tablets	Thiazolidinediones
Rosiglitazone Maleate/Glimepiride -C4Rx	Avandaryl 8-4 Mg	Thiazolidinediones
Rosiglitazone Maleate/Metformin Hcl-C4Tx	Avandamet 1 Mg/500 Mg Tablets	Thiazolidinediones
Rosiglitazone Maleate/Metformin Hcl-C4Tx	Avandamet 2 Mg-1,000 Mg Tablets	Thiazolidinediones
Rosiglitazone Maleate/Metformin Hcl-C4Tx	Avandamet 2 Mg-500 Mg Tablets	Thiazolidinediones
Rosiglitazone Maleate/Metformin Hcl-C4Tx	Avandamet 4 Mg/1000 Mg Tablets	Thiazolidinediones
Rosiglitazone Maleate/Metformin Hcl-C4Tx	Avandamet 4 Mg-1,000 Mg Tablets	Thiazolidinediones
Rosiglitazone Maleate/Metformin Hcl-C4Tx	Avandamet 4 Mg-500 Mg Tablets	Thiazolidinediones
Saxagliptin Hcl	Onglyza 2.5 Mg Tablets	Dipeptidyl Peptidase-4(DPP-4) Inhibitors
Saxagliptin Hcl	Onglyza 5 Mg Tablets	Dipeptidyl Peptidase-4(DPP-4) Inhibitors
Saxagliptin Hcl/Metformin Hcl -C4Fx	Kombiglyze Xr 2.5-1,000 Mg Tablets	Dipeptidyl Peptidase-4(DPP-4) Inhibitors
Saxagliptin Hcl/Metformin Hcl -C4Fx	Kombiglyze Xr 5-1,000 Mg Tablets	Dipeptidyl Peptidase-4(DPP-4) Inhibitors
Saxagliptin Hcl/Metformin Hcl -C4Fx	Kombiglyze Xr 5-500 Mg Tablets	Dipeptidyl Peptidase-4(DPP-4) Inhibitors
Sitagliptin Phosphate	Januvia 100 Mg Tablets	Dipeptidyl Peptidase-4(DPP-4) Inhibitors
Sitagliptin Phosphate	Januvia 25 Mg Tablets	Dipeptidyl Peptidase-4(DPP-4) Inhibitors
Sitagliptin Phosphate	Januvia 50 Mg Tablets	Dipeptidyl Peptidase-4(DPP-4) Inhibitors
Sitagliptin Phosphate/Metformin Hcl-C4Fx	Janumet 50-1,000 Mg Tablets	Dipeptidyl Peptidase-4(DPP-4) Inhibitors
Sitagliptin Phosphate/Metformin Hcl-C4Fx	Janumet 50-500 Mg Tablets	Dipeptidyl Peptidase-4(DPP-4) Inhibitors
Sitagliptin Phosphate/Metformin Hcl-C4Fx	Janumet Xr 50-500 Mg Tablets	Dipeptidyl Peptidase-4(DPP-4) Inhibitors
Sitagliptin Phosphate/Simvastatin -C4Ax	Juvisync 100-20 Mg Tablets	Dipeptidyl Peptidase-4(DPP-4) Inhibitors
Tolazamide	Tolazamide 100 Mg Tablets	Sulfonylureas
Tolazamide	Tolazamide 250 Mg Tablets	Sulfonylureas
Tolazamide	Tolazamide 500 Mg Tablets	Sulfonylureas
Tolazamide	Tolinase 100 Mg Tablets	Sulfonylureas
Tolazamide	Tolinase 250 Mg Tablets	Sulfonylureas
Tolazamide	Tolinase 500 Mg Tablets	Sulfonylureas
Tolbutamide	Orinase 500 Mg Tablets	Sulfonylureas
Tolbutamide	Tolbutamide 250 Mg Tablets	Sulfonylureas
Tolbutamide	Tolbutamide 500 Mg Tablets	Sulfonylureas
Troglitazone	Rezulin 200 Mg Tablets	Thiazolidinediones
Troglitazone	Rezulin 300 Mg Tablets	Thiazolidinediones
Troglitazone	Rezulin 400 Mg Tablets	Thiazolidinediones

### Sheet: Table S4
Table S4. Glucose Raising Drugs
Generic Name	Label Name	Drug Class
Betamethasone	Celestone 0.6 Mg Tablets	Adrenals
Betamethasone	Celestone 0.6 Mg/5 Ml Syrup	Adrenals
Cortisone Acetate	Cortisone 10 Mg Tablets	Adrenals
Cortisone Acetate	Cortisone 25 Mg Tablets	Adrenals
Cortisone Acetate	Cortisone 5 Mg Tablets	Adrenals
Dexamethasone	Decadron 0.25 Mg Tablets	Adrenals
Dexamethasone	Decadron 0.5 Mg/5Ml Elixir	Adrenals
Dexamethasone	Decadron 0.75 Mg Tablets	Adrenals
Dexamethasone	Decadron 0.75 Mg Tablets 5-12 Pack	Adrenals
Dexamethasone	Decadron 4 Mg Tablets	Adrenals
Dexamethasone	Dexamethasone 0.25 Mg Tablets	Adrenals
Dexamethasone	Dexamethasone 0.5 Mg Tablets	Adrenals
Dexamethasone	Dexamethasone 0.5 Mg/5 Ml Elixir	Adrenals
Dexamethasone	Dexamethasone 0.5 Mg/5 Ml Oral Soln	Adrenals
Dexamethasone	Dexamethasone 0.5 Mg/5Ml Elixir	Adrenals
Dexamethasone	Dexamethasone 0.5 Mg/5Ml Elx	Adrenals
Dexamethasone	Dexamethasone 0.75 Mg Tablets	Adrenals
Dexamethasone	Dexamethasone 0.75 Mg Tablets Dosepak	Adrenals
Dexamethasone	Dexamethasone 1 Mg Tablets	Adrenals
Dexamethasone	Dexamethasone 1 Mg/1 Ml Oral Soln	Adrenals
Dexamethasone	Dexamethasone 1.5 Mg Tablets	Adrenals
Dexamethasone	Dexamethasone 2 Mg Tablets	Adrenals
Dexamethasone	Dexamethasone 4 Mg Tablets	Adrenals
Dexamethasone	Dexamethasone 6 Mg Tablets	Adrenals
Dexamethasone	Dexone 1.5 Mg Tablets	Adrenals
Dexamethasone	Dexone 4 Mg Tablets	Adrenals
Dexamethasone	Dexpak 10 Day 1.5 Mg Tablets	Adrenals
Dexamethasone	Hexadrol 0.5 Mg Tablets	Adrenals
Dexamethasone	Hexadrol 4 Mg Tablets	Adrenals
Dexamethasone	Zema-Pak 1.5 Mg Dose Pak Tablets	Adrenals
Dexamethasone 0.4 Mg/Ml Str H20 Qs Po Syr	Dexamethasone 0.4 Mg/Ml Oral Solution	Adrenals
Fludrocortisone Acetate	Florinef Acetate 0.1 Mg Tablets	Adrenals
Fludrocortisone Acetate	Fludrocortisone 0.1 Mg Tablets	Adrenals
Hydrocortisone	Cortef 10 Mg Tablets	Adrenals
Hydrocortisone	Cortef 20 Mg Tablets	Adrenals
Hydrocortisone	Cortef 5 Mg Tablets	Adrenals
Hydrocortisone	Hydrocortisone 10 Mg Tablets	Adrenals
Hydrocortisone	Hydrocortisone 20 Mg Tablets	Adrenals
Hydrocortisone	Hydrocortisone 5 Mg Tablets	Adrenals
Hydrocortisone	Hydrocortone 10 Mg Tablets	Adrenals
Hydrocortisone Cypionate	Cortef 10 Mg/5Ml Oral Suspension	Adrenals
Hydrocortisone Oral Suspension	Hydrocortisone 2 Mg/Ml Oral Susp	Adrenals
Methylprednisolone	Medrol 16 Mg Tablets	Adrenals
Methylprednisolone	Medrol 2 Mg Tablets	Adrenals
Methylprednisolone	Medrol 32 Mg Tablets	Adrenals
Methylprednisolone	Medrol 4 Mg Dosepak	Adrenals
Methylprednisolone	Medrol 4 Mg Tablets	Adrenals
Methylprednisolone	Medrol 8 Mg Tablets	Adrenals
Methylprednisolone	Methylprednisolone 16 Mg Tab	Adrenals
Methylprednisolone	Methylprednisolone 16 Mg Tablets	Adrenals
Methylprednisolone	Methylprednisolone 32 Mg Tablets	Adrenals
Methylprednisolone	Methylprednisolone 4 Mg Dosepak	Adrenals
Methylprednisolone	Methylprednisolone 4 Mg Dosepak Tabs	Adrenals
Methylprednisolone	Methylprednisolone 4 Mg Tablets	Adrenals
Methylprednisolone	Methylprednisolone 8 Mg Tablets	Adrenals
Prednisolone	Millipred 5 Mg Tablets	Adrenals
Prednisolone	Prednisolone 15 Mg/5 Ml Solution	Adrenals
Prednisolone	Prednisolone 15 Mg/5 Ml Syrup	Adrenals
Prednisolone	Prednisolone 15 Mg/5Ml Syrup	Adrenals
Prednisolone	Prednisolone 5 Mg Tablets	Adrenals
Prednisolone	Prednisolone 5 Mg/5 Ml Syrup	Adrenals
Prednisolone	Prelone 15 Mg/5 Ml Solution	Adrenals
Prednisolone	Prelone 15 Mg/5 Ml Syrup	Adrenals
Prednisolone	Prelone 15 Mg/5Ml Syrup	Adrenals
Prednisolone	Prelone 5 Mg/5Ml Syrup	Adrenals
Prednisolone Sodium Phosphate	Millipred 10 Mg/5 Ml Solution	Adrenals
Prednisolone Sodium Phosphate	Orapred 15 Mg/5 Ml Solution	Adrenals
Prednisolone Sodium Phosphate	Orapred 15 Mg/5Ml Solution	Adrenals
Prednisolone Sodium Phosphate	Orapred Odt 10 Mg Tablets	Adrenals
Prednisolone Sodium Phosphate	Orapred Odt 15 Mg Tablets	Adrenals
Prednisolone Sodium Phosphate	Orapred Odt 30 Mg Tablets	Adrenals
Prednisolone Sodium Phosphate	Pediapred 5 Mg/5Ml Sol(6.7 Mg Na Phos	Adrenals
Prednisolone Sodium Phosphate	Prednisolone 5 Mg/5Ml Sol(6.7 Mg Napho	Adrenals
Prednisolone Sodium Phosphate	Prednisolone 6.7 Mg/5 Ml Soln	Adrenals
Prednisolone Sodium Phosphate	Prednisolone Sod Phos 15 Mg/5Ml Soln	Adrenals
Prednisolone Sodium Phosphate	Veripred 20 20 Mg/5 Ml Soln	Adrenals
Prednisone	Deltasone 10 Mg Tablets	Adrenals
Prednisone	Deltasone 2.5 Mg Tablets	Adrenals
Prednisone	Deltasone 20 Mg Tablets	Adrenals
Prednisone	Deltasone 5 Mg Tablets	Adrenals
Prednisone	Deltasone 50 Mg Tablets	Adrenals
Prednisone	Orasone 5 Mg Tablets	Adrenals
Prednisone	Prednisone 1 Mg Tablets	Adrenals
Prednisone	Prednisone 10 Mg Tablets	Adrenals
Prednisone	Prednisone 10 Mg Tablets Dosepack	Adrenals
Prednisone	Prednisone 10 Mg Tablets Dosepak	Adrenals
Prednisone	Prednisone 10 Mg Tablets, Erp	Adrenals
Prednisone	Prednisone 10 Mg/10Ml Soln	Adrenals
Prednisone	Prednisone 2.5 Mg Tablets	Adrenals
Prednisone	Prednisone 20 Mg Tablets	Adrenals
Prednisone	Prednisone 20 Mg/20Ml Sol	Adrenals
Prednisone	Prednisone 20 Mg/20Ml Soln	Adrenals
Prednisone	Prednisone 5 Mg Dose-Pak	Adrenals
Prednisone	Prednisone 5 Mg Tablets	Adrenals
Prednisone	Prednisone 5 Mg Tablets Dosepack	Adrenals
Prednisone	Prednisone 5 Mg Tablets Dosepak	Adrenals
Prednisone	Prednisone 5 Mg Tablets, Erp	Adrenals
Prednisone	Prednisone 5 Mg/5 Ml Solution	Adrenals
Prednisone	Prednisone 5 Mg/5Ml Solution	Adrenals
Prednisone	Prednisone 5 Mg/5Ml Syrup	Adrenals
Prednisone	Prednisone 5 Mg/Ml Solution	Adrenals
Prednisone	Prednisone 50 Mg Tablets	Adrenals
Triamcinolone	Aristocort 1 Mg Tablets	Adrenals
Triamcinolone	Aristocort 2 Mg Tablets	Adrenals
Triamcinolone	Aristocort 4 Mg Tablets	Adrenals
Triamcinolone	Triamcinolone 4 Mg Tablets	Adrenals
Triamcinolone (Systemic) -Inactive	Triamcinolone 4 Mg Tablets	Adrenals
Triamcinolone Diacetate	Kenacort Da 4 Mg/5Ml Syrup	Adrenals

### Sheet: Table S5
Table S5. ICD/CPT codes for Bariatric Surgery
CPT4/ICD9 Code	Procedure Name
44.68	Laparoscopic Gastroplasty
44.95	Laparoscopic Gastric Restrictive Procedure
43644	Laps Gstr Rstcv Px W/Byp Roux-En-Y Limb <150 Cm
43645	Laps Gstr Rstcv Px W/Byp&Sm Int Rcnstj
43659	Unlisted Laparoscopic Procedure Stomach
43770	Laps Gastric Restrictive Procedure Place Device
43842	Gastric Rstcv W/O Byp Vertical-Banded Gastroply
43843	Gstr Rstcv W/O Byp Oth/Thn Ver-Banded Gstp
43845	Gastric Rstcv W/Prtl Gastrectomy 50-100 Cm
43846	Gastric Rstcv W/Byp W/Short Limb 150 Cm/<
43847	Gastric Rstcv W/Byp W/Sm Int Rcnstj Limit Absrpj
S2082	Lap Surg; Adj Gastric Band Incl Plcmt Subq Port
S2085	Laparoscop Gastric Bypass

### Sheet: Table S6
Table S6. Statin Dose (mg/day)
	NOD1 Resistant Controls	NOD1 Susceptible Cases	p-value
Initial Statin Dose (mg/day)
Lovastatin (mean ± SD)	22.35 ± 18.00 (N=17)	21.33 ± 10.24 (N=15)	0.853
Simvastatin (mean ± SD)	27.14 ± 11.61 (N=7)	28.89 ± 9.94 (N=9)	0.766
Statin Dose at Time of max FG (mg/day)
Atorvastatin (mean)	40 (N=1)	NA (N=0)	NA
Lovastatin (mean ± SD)	24.67 ± 11.47 (N=15)	36.43 ± 25.24 (N=14)	0.127
Simvastatin (mean ± SD)	26.25 ± 11.11 (N=8)	29.00 ± 9.43 (N=10)	0.6
1 NOD, new onset diabetes.

### Sheet: Table S7
Table S7. HbA1c and BMI Measures
	NOD1 Resistant Controls	NOD1 Susceptible Cases	p-value
Pre-Statin2 Clinical Characteristics
HbA1c (%, mean ± SD)	5.53 ± 0.15 (N=4)	5.80 ± 0.40 (N=10)	0.244
BMI (mean ± SD)	27.22 ± 4.07 (N=18)	28.38 ± 5.04 (N=10)	0.53
On-statin3 Clinical Characteristics
HbA1c (%, mean ± SD)	5.72 ± 0.20 (N=5)	6.11 ± 0.63 (N=16)	0.205
BMI (mean ± SD)	27.26 ± 5.43 (N=23)	30.67 ± 6.02 (N=21)	0.06
Percent Change4 Clinical Characteristics
HbA1c (%, mean ± SD)	2.40 ± 0.83 (N=3)	6.47 ± 9.65 (N=6)	0.540719
BMI (mean ± SD)	0.15 ± 9.42 (N=18)	2.36 ± 3.21 (N=10)	0.494
1 NOD, new onset diabetes.
2 Pre-statin clinical characteristics are vales taken closest and prior to statin initiation.
3 On-statin clinical characteristics are values taken around the time of maximum fasting glucose during the 3 - 36 months after statin initiation.
4 Percent change clinical characteristics are calculated as [(on-statin values - pre-statin values) / pre-statin values * 100].

### Sheet: Table S8
Table S8. Genes with the Most Statin-Induced Differential Expression Changes between NOD Susceptible Cases and NOD Resistant Controls1
		Atorvastatin-induced Gene Expression Change2			Simvastatin-induced Gene Expression Change2
GencodeID	Gene symbol	NOD Resistant Controls (mean)	NOD Susceptible Cases (mean)	p-value (ttest)	NOD Resistant Controls (mean)	NOD Susceptible Cases (mean)	p-value (ttest)
ENSG00000102128.8	RAB40AL	-0.100822	0.166159	0.0054578	-0.193385	0.12479	0.00230861
ENSG00000110063.8	DCPS	-0.137986	0.00470783	0.0010039	-0.148636	-0.0180663	0.000658951
ENSG00000144847.12	IGSF11	0.0919839	-0.0895017	0.000604938	0.0917906	-0.0937373	0.00111391
ENSG00000158301.18	GPRASP2	-0.0566941	0.0280224	0.00678062	-0.0243723	0.0656451	0.00406732
ENSG00000183763.8	TRAIP	-0.137341	-0.0151032	0.00122592	-0.14382	-0.0454809	0.00246762
ENSG00000196230.12	TUBB	-0.0620038	0.00449233	0.000782494	-0.0661834	-0.0175988	0.00480724
ENSG00000197415.11	VEPH1	0.179368	0.0375756	0.00136114	0.19995	0.0911192	0.00182227
ENSG00000199436.1	SNORD9	0.152031	-0.130485	0.00590731	0.219741	-0.0848471	0.00412581
ENSG00000214012.4	KRT18P38	0.237035	-0.0224139	0.00784044	0.268972	-0.0474429	0.000919907
ENSG00000214050.7	FBXO16	-0.112644	0.0333871	0.00954768	-0.113745	0.0698857	0.000362019
ENSG00000225217.1	HSPA7	-0.183023	0.0712222	0.00219447	-0.099275	0.119765	0.0076584
ENSG00000225335.3	AC016027.1	0.0955399	-0.158095	0.000469949	0.080894	-0.10654	0.00295121
ENSG00000229719.5	MIR194-2HG	0.0927159	-0.159046	0.00350353	0.151398	-0.158691	0.00531082
ENSG00000230769.1	Z98048.1	0.0912139	-0.168462	0.00637594	0.215023	-0.0693492	0.00429202
ENSG00000233205.1	WBP1P2	-0.095936	0.160186	0.00230336	-0.174034	0.0992193	0.00855349
ENSG00000248927.1	AC114284.1	0.0363402	-0.161914	0.00834734	0.1026	-0.0946378	0.00915149
ENSG00000250337.5	PURPL	-0.151856	-0.387608	0.000862801	-0.0928762	-0.249129	0.00186436
ENSG00000259030.6	FPGT-TNNI3K	0.101969	-0.158555	0.00118242	0.124324	-0.0791114	0.0069834
ENSG00000260063.1	AL512408.1	0.202513	-0.0844065	0.0021726	0.178898	-0.153796	0.00658016
ENSG00000269947.1	AC135178.6	-0.180497	0.0127302	0.00205997	-0.185144	0.00325971	0.00131682
ENSG00000270179.1	AP002840.2	0.155627	-0.195132	0.000120139	0.120936	-0.188041	0.00401348
ENSG00000271383.6	NBPF19	-0.055726	0.110026	0.00146705	-0.00435283	0.121113	0.0098126
1 Includes all 22 genes that had unadjusted p-values less than 0.01 across both statin types and median expression levels >0 across samples.
2 Statin-induced changes in gene expression were calculated as statin-mock variance stabilized deltas (~log2 transformation)
